# Differential Effects of Propofol and Ketamine on Critical Brain Dynamics

**DOI:** 10.1101/2020.03.27.012070

**Authors:** Thomas F. Varley, Olaf Sporns, Aina Puce, John Beggs

**Affiliations:** Psychological & Brain Sciences, Indiana University, Bloomington, Indiana, USA; School of Informatics, Indiana University, Bloomington, Indiana, USA; Department of Physics, Indiana University, Bloomington, Indiana, USA

## Abstract

Whether the brain operates at a critical ‘‘tipping” point is a long standing scientific question, with evidence from both cellular and systems-scale studies suggesting that the brain does sit in, or near, a critical regime. Neuroimaging studies of humans in altered states of consciousness have prompted the suggestion that maintenance of critical dynamics is necessary for the emergence of consciousness and complex cognition, and that reduced or disorganized consciousness may be associated with deviations from criticality. Unfortunately, many of the cellular-level studies reporting signs of criticality were performed in non-conscious systems (in vitro neuronal cultures) or unconscious animals (e.g. anaesthetized rats). Here we attempted to address this knowledge gap by exploring critical brain dynamics in invasive ECoG recordings from multiple sessions with a single macaque as the animal transitioned from consciousness to unconsciousness under different anaesthetics (ketamine and propofol). We use a previously-validated test of criticality: avalanche dynamics to assess the differences in brain dynamics between normal consciousness and both drug-states. Propofol and ketamine were selected due to their differential effects on consciousness (ketamine, but not propofol, is known to induce an unusual state known as ‘dissociative anaesthesia”). Our analyses indicate that propofol dramatically restricted the size and duration of avalanches, while ketamine allowed for more awake-like dynamics to persist. In addition, propofol, but not ketamine, triggered a large reduction in the complexity of brain dynamics. All states, however, showed some signs of persistent criticality when testing for exponent relations and universal shape-collapse. Further, maintenance of critical brain dynamics may be important for regulation and control of conscious awareness.

**Author summary:** Here we explore how different anaesthetic drugs change the nature of brain dynamics, using neural activity recorded from sub-dural electrophysiological arrays implanted in a macaque brain. Previous research has suggested that loss of consciousness under anaesthesia is associated with a movement away from critical brain dynamics, towards a less flexible regime. When comparing ketamine and propofol, two anaesthetics with largely different effects on consciousness, we find that propofol, but not ketamine, produces a dramatic reduction in the complexity of brain activity and restricts the range of scales where critical dynamics are plausible. These results suggest that maintenance of critical dynamics may be important for regulation and control of conscious awareness.
