## Supplementary material for "Differential Effects of Propofol and Ketamine on Critical Brain Dynamics": Table of results

Subject	Condition	Tau (Size)	Xmin (Size)	Xmax (Size)	Sigma (Size)	P (Size)	Tau (Duration)	Xmin (Duration)	Xmax (Duration)	Sigma (Duration)	P (Duration)	Exp. Rel.	Avg. Size / Dur	Sigma Nu Z	Complexity	Collapse Tau (Duration)	Collapse Tau (Size)	Collapse Exp (Duration)	Collapse Exp (Size)	Collapse Variance (Duration)	Collapse Variance (Size)	Rebin KS (Duration)	No Rebin KS (Duration)	Rebin KS (Size)	No Rebin KS (Size)
813KT	Awake (Eyes Open)	2.709	16	196	0.068015802	0.272	4.422	8	30	0.1851649551	0.204	2.00234055	1.2529880263	1.144	0.0473942748	4.422	2.709	0.1	0.04	0.0281166864	0.013014774	0.0444209518	0.1290998009	0.0623528147	0.1503449156
813KT	Ketamine	2.225	6	60	0.0442007671	0.232	3.007	4	17	0.0775409559	0.234	1.6383673469	1.2472912656	1.221	0.0316139101	3.007	2.225	0.14	0.26	0.0073258578	0.0013310012	0.0259019459	0.1375173692	0.0508161703	0.1653117455
802PF	Awake (Eyes Open)	2.484	13	368	0.0414573871	0.338	4.783	9	41	0.1825028586	0.948	2.5491913747	1.2654549163	1.262	0.0469241472	4.783	2.9808	0.04	0.03	0.0431908287	0.0520106701	0.0395054996	0.1244217247	0.0677982829	0.1588397862
802PF	Propofol	2.295	2	40	0.0482610312	0.316	3.407	3	16	0.1661183634	0.412	1.8586872587	1.2407987895	1.271	0.0036012452	3.407	2.295	0.09	0.35	0.0297225715	0.0240114505	0.0297453155	0.1134300394	0.0788062334	0.1661862264
730PF	Awake (Eyes Open)	2.834	14	316	0.0507083333	0.224	3.679	7	32	0.1004469461	0.196	1.4607415485	1.3887947163	1.377	0.0470132706	4.0469	2.834	0.07	0.15	0.0216042161	0.0400688802	0.0378105651	0.1299924942	0.0556711293	0.1639426327
730PF	Propofol	2.299	2	56	0.0444764	0.536	2.446	1	8	0.038363428	0.28	1.1131639723	1.4430822801	1.508	0.0051650643	2.446	2.299	-0.04	0.25	0.0440792908	0.0379707812	0.0252161665	0.0926269857	0.0729665868	0.1340633845
719KT	Awake (Eyes Open)	2.93	22	634	0.0825630599	0.244	4.029	8	67	0.1223610796	0.336	1.5694300518	1.405535723	-1.1	0.0477691165	4.029	2.93	0.15	0.08	0.0748714892	0.0768087296	0.0346876135	0.12823451	0.063741846	0.1690890631
719KT	Ketamine	2.93	22	634	0.0825630599	0.244	4.029	8	67	0.1223610796	0.336	1.5694300518	1.2537008081	1.25	0.029773869	4.029	2.93	0.14	0.2	0.0022643933	0.031896654	0.0261199899	0.1324190428	0.0550677446	0.1445344283
